# Ligand Strain Energy in Large Library Docking

**DOI:** 10.1101/2021.04.06.438722

**Authors:** Shuo Gu, Matthew S. Smith, Ying Yang, John J. Irwin, Brian K. Shoichet

**Author notes:** contributed equally (Shuo Gu, Matthew S. Smith).

## Abstract

While small molecule internal strain is crucial to molecular docking, using it in evaluating ligand scores has remained elusive. Here, we investigate a technique that calculates strain using relative torsional populations in the Cambridge Structural Database, enabling fast pre-calculation of these energies. In retrospective studies of large docking screens of the dopamine D4 receptor and of AmpC β-lactamase, where close to 600 docking hits were tested experimentally, including such strain energies improved hit rates by preferentially reducing high-scoring decoy molecules that were strained. In a 40 target subset of the DUD-E benchmark, we found two thresholds that usefully distinguished between ligands and decoys: one based on the total strain energy of the small molecules, and one based on the maximum strain allowed for any given torsion within them. Using these criteria, about 75% of the benchmark targets had improved enrichment after strain filtering. Relying on pre-calculated population distributions, this approach is rapid, taking less than 0.04 second to evaluate a conformation on a standard core, making it pragmatic for pre-calculating strain in even ultra-large libraries. Since it is scoring function agnostic, it may be useful to multiple docking approaches; it is openly available at http://tldr.docking.org
