## Supplementary material for "Ligand Strain Energy in Large Library Docking": SI tables

### Sheet: Table S1
ZINC ID	Docking score	Active	Total strain	Maximum single strain
ZINC000191583186	-75.5	1	5.62173	1.5149
ZINC000159533726	-73.67	0	3.44138	2.12064
ZINC000151228439	-73.47	0	3.19215	1.22614
ZINC000291023493	-72.95	0	3.51525	1.22601
ZINC000593577820	-72.5	0	6.83979	2.89648
ZINC000642686331	-72.22	0	4.67107	2.11158
ZINC000378200657	-72.21	0	6.54408	2.89746
ZINC000293604393	-71.7	0	9.39494	2.49136
ZINC000365834982	-71.66	0	4.70966	2.12097
ZINC000640099740	-71.55	0	0.596345	0.576848
ZINC000495211316	-71.48	0	6.5255	1.97615
ZINC000367970677	-71.47	0	3.12816	2.85115
ZINC000155613934	-71.46	0	8.24382	1.9763
ZINC000488230856	-71.18	0	7.1502	2.12098
ZINC000067715288	-71.06	0	10.3661	4.03068
ZINC000613759362	-70.92	1	7.23854	1.97617
ZINC000480496068	-70.85	1	4.11265	1.16255
ZINC000352657646	-70.79	0	7.23293	2.39521
ZINC000302699560	-70.73	0	4.12995	1.51444
ZINC000475202287	-70.73	0	3.4436	1.50283
ZINC000521570499	-70.54	0	6.7191	1.35402
ZINC000080960073	-70.48	0	3.11035	1.88087
ZINC000159509070	-70.32	0	5.92935	2.12133
ZINC000450557088	-70.2	0	6.41305	2.12135
ZINC000359552375	-70.18	0	3.97041	1.97622
ZINC000270959340	-70.14	0	4.36004	2.12088
ZINC000265162697	-70.12	0	3.17084	2.1209
ZINC000345765694	-70.04	0	6.21912	1.88127
ZINC000452104081	-70.02	0	4.45313	2.12062
ZINC000650720303	-69.89	0	2.33305	1.56208
ZINC000280696398	-69.86	0	6.55066	3.34258
ZINC000298731694	-69.86	0	5.60928	2.33328
ZINC000372295546	-69.83	0	7.33159	2.9305
ZINC000517755157	-69.65	1	7.68556	2.8464
ZINC000373387982	-69.63	1	1.86406	1.77746
ZINC000619015225	-69.6	0	11.4454	4.53336
ZINC000284910391	-69.55	0	2.4367	1.10118
ZINC000488256763	-69.55	0	4.89893	1.51549
ZINC000480408888	-69.05	1	5.77304	2.21321
ZINC000367447199	-68.93	0	3.1604	2.12099
ZINC000573216829	-68.86	1	4.23849	2.85097
ZINC000130532671	-68.84	1	3.03445	2.87135
ZINC000176752603	-68.76	1	4.71798	2.84588
ZINC000185084297	-68.76	0	2.33396	1.24775
ZINC000343213239	-68.29	0	3.93717	1.88103
ZINC000155719879	-68.23	1	1.91208	1.05023
ZINC000566176942	-68.14	0	3.34385	2.12047
ZINC000117348217	-67.93	0	0.949817	0.576899
ZINC000377646411	-67.93	0	14.4774	4.53289
ZINC000135539613	-67.92	0	2.83604	1.88123
ZINC000289915250	-67.92	0	5.31132	2.93575
ZINC000332615244	-67.83	0	4.51674	1.56875
ZINC000304720724	-67.76	0	7.45761	2.89609
ZINC000547642529	-67.76	0	5.16487	2.93568
ZINC000112857579	-67.71	0	2.2952	0.835144
ZINC000451479054	-67.7	0	4.55752	2.38163
ZINC000609540377	-67.7	1	4.09258	2.12118
ZINC000298433681	-67.66	0	5.95306	2.12134
ZINC000355327118	-67.66	0	2.07068	1.04359
ZINC000267294321	-67.59	0	3.02102	1.97621
ZINC000375299581	-67.59	1	5.92624	2.33289
ZINC000247477468	-67.58	0	4.25179	2.73883
ZINC000681711644	-67.56	0	3.05957	1.03273
ZINC000615622500	-67.51	1	2.45589	0.916335
ZINC000248536951	-67.47	0	6.11001	3.45321
ZINC000245899191	-67.44	0	3.06461	1.6339
ZINC000375310940	-67.44	0	4.31572	2.12092
ZINC000631235817	-67.42	1	3.89603	1.83608
ZINC000179028195	-67.4	0	5.34787	2.32623
ZINC000368074394	-67.4	0	5.26687	2.73889
ZINC000279624908	-67.37	1	7.68745	2.12729
ZINC000561217259	-67.37	1	5.03114	2.93392
ZINC000594511648	-67.33	0	6.43814	1.51501
ZINC000525237972	-67.32	1	4.36308	2.12109
ZINC000247398558	-67.31	1	1.84025	1.10302
ZINC000421039533	-67.31	0	5.04102	2.12103
ZINC000366646246	-67.3	0	7.12774	2.64473
ZINC000251658325	-67.27	0	3.72632	2.1212
ZINC000331412478	-67.27	0	2.88877	1.9762
ZINC000535316507	-67.27	0	4.6931	2.84561
ZINC000080960915	-67.25	0	5.45179	2.36155
ZINC000459715279	-67.25	0	3.78956	1.88118
ZINC000601953994	-67.25	1	2.88257	1.6478
ZINC000348555593	-67.24	1	5.33982	2.89643
ZINC000640028109	-67.16	1	3.44882	1.66046
ZINC000466408491	-67.07	1	4.13286	1.51466
ZINC000374410673	-66.9	0	3.55965	2.12113
ZINC000023991615	-66.86	0	5.06797	2.12134
ZINC000362430581	-66.85	0	4.16658	2.12071
ZINC000425345543	-66.85	1	3.41423	1.26217
ZINC000651686924	-66.84	1	1.88908	1.31162
ZINC000450226409	-66.74	0	6.80814	1.84987
ZINC000661656736	-66.61	0	6.09815	2.12132
ZINC000271789537	-66.6	0	1.83126	1.22599
ZINC000368226385	-66.51	1	3.39687	1.53899
ZINC000497495625	-66.48	0	5.14584	2.12134
ZINC000072898724	-66.45	0	4.20964	2.12131
ZINC000610680867	-66.34	0	4.45806	2.36146
ZINC000293543779	-66.3	1	3.58638	2.15667
ZINC000357551804	-66.22	0	5.1653	2.36155
ZINC000639558608	-66.2	0	1.75185	1.26468
ZINC000562713783	-66.04	0	4.25574	1.82281
ZINC000135488461	-66.01	0	4.63416	1.88113
ZINC000154146881	-65.97	0	4.23584	1.88001
ZINC000419278537	-65.97	1	2.43517	1.14631
ZINC000290372608	-65.94	0	4.04766	2.43283
ZINC000377628890	-65.9	0	2.41675	1.22599
ZINC000591068587	-65.8	0	1.87267	1.02806
ZINC000609076791	-65.79	1	2.16923	1.05018
ZINC000374072306	-65.77	0	1.82871	1.16195
ZINC000572302473	-65.77	1	5.08827	2.12114
ZINC000639585864	-65.77	0	7.00458	2.93403
ZINC000412694364	-65.74	0	8.1554	2.33271
ZINC000657699696	-65.73	0	8.85525	2.69021
ZINC000453018295	-65.68	0	5.8993	2.03601
ZINC000592181028	-65.63	0	4.14227	2.12108
ZINC000433256163	-65.61	1	2.9706	1.14649
ZINC000277343296	-65.6	1	2.13935	1.39142
ZINC000488122558	-65.55	0	3.34961	1.4982
ZINC000363675222	-65.54	0	4.05505	2.12121
ZINC000655736376	-65.48	0	5.47309	2.84549
ZINC000657852679	-65.37	1	3.55865	1.38327
ZINC000595834230	-65.35	0	5.3987	2.39548
ZINC000268141382	-65.33	1	2.60302	2.15669
ZINC000270061995	-65.28	0	2.05723	1.07602
ZINC000246954730	-65.23	0	3.01956	2.12107
ZINC000450352542	-65.22	0	1.37878	0.875309
ZINC000617989628	-65.13	0	4.71057	1.90835
ZINC000343998070	-65.1	0	4.23835	2.11145
ZINC000485951008	-64.99	0	3.98185	2.84568
ZINC000451895384	-64.97	0	3.1868	2.12128
ZINC000366649577	-64.92	0	4.02083	1.88038
ZINC000464771011	-64.89	1	4.71884	1.88062
ZINC000413396487	-64.87	0	1.46724	1.0944
ZINC000451982669	-64.87	0	3.22484	2.12124
ZINC000128927868	-64.83	0	4.62199	2.32218
ZINC000344040091	-64.83	0	4.11059	2.36158
ZINC000360021487	-64.8	0	3.8588	1.22687
ZINC000369205980	-64.8	0	0.315142	0.225679
ZINC000270628406	-64.79	0	0.771881	0.658967
ZINC000544192609	-64.79	0	3.97044	2.85085
ZINC000363377421	-64.77	0	3.1944	1.88055
ZINC000290537631	-64.75	0	3.97856	2.23288
ZINC000649689957	-64.75	1	5.57675	1.83669
ZINC000464682470	-64.72	1	2.75183	1.32114
ZINC000271382349	-64.7	0	3.53424	2.84569
ZINC000602586979	-64.65	1	5.2471	1.50376
ZINC000527688598	-64.57	0	5.31784	1.50356
ZINC000563406324	-64.52	0	0.852158	0.614884
ZINC000467716766	-64.47	1	2.57673	2.15695
ZINC000185158323	-64.46	0	4.0752	2.3898
ZINC000640050710	-64.45	0	7.49503	2.406
ZINC000265066748	-64.39	0	3.89665	1.25104
ZINC000305241084	-64.38	0	2.55801	0.939988
ZINC000666614106	-64.36	0	5.82858	5.59528
ZINC000488640994	-64.35	0	4.66004	2.12106
ZINC000487844530	-64.24	0	4.93529	2.12107
ZINC000651262870	-64.24	1	3.51406	2.39546
ZINC000407322128	-64.22	0	4.10355	2.31366
ZINC000301254546	-64.21	0	6.758	1.75152
ZINC000565883300	-64.19	0	2.32869	0.969669
ZINC000026473483	-64.13	0	5.49856	2.12103
ZINC000656264298	-64.13	0	3.38602	1.26186
ZINC000177973904	-64.12	0	5.77694	2.64466
ZINC000646092836	-64.12	1	3.39073	1.26216
ZINC000275794416	-64.08	0	6.91776	3.34259
ZINC000128122168	-64.05	0	3.72991	2.323
ZINC000085334606	-64	1	5.57702	2.8969
ZINC000253552236	-64	0	3.13313	2.39488
ZINC000290628915	-64	0	5.02809	2.93574
ZINC000337655505	-64	0	4.96176	1.97428
ZINC000539926398	-64	1	5.56285	1.87253
ZINC000624261462	-64	0	1.48941	0.78859
ZINC000270269326	-63.99	1	3.1509	1.52414
ZINC000298424869	-63.99	0	6.02291	1.8499
ZINC000451246180	-63.99	0	2.47598	1.16319
ZINC000639821604	-63.99	0	6.37128	1.88117
ZINC000355145881	-63.98	0	6.80131	1.59122
ZINC000414571266	-63.98	1	2.81267	1.51512
ZINC000433175971	-63.98	0	5.2373	1.22678
ZINC000277379419	-63.97	0	3.9593	1.3188
ZINC000593910140	-63.97	0	3.98044	1.57738
ZINC000625626121	-63.97	0	6.00176	3.5571
ZINC000065939558	-63.96	0	4.8992	1.89283
ZINC000269834111	-63.96	0	5.98731	1.88101
ZINC000431415543	-63.96	1	2.96281	1.59079
ZINC000429250556	-63.95	0	2.62153	1.63365
ZINC000114729400	-63.94	0	5.95857	2.12065
ZINC000301675210	-63.94	0	2.61866	1.51284
ZINC000437075156	-63.94	1	3.21322	1.16313
ZINC000641276655	-63.94	0	2.1454	1.51475
ZINC000564047596	-63.93	0	8.36279	3.02116
ZINC000513544959	-63.92	0	3.61655	1.22599
ZINC000271207637	-63.91	0	2.74577	1.16301
ZINC000345017701	-63.91	0	2.49977	1.3189
ZINC000429271342	-63.91	1	3.78156	1.22576
ZINC000465129598	-63.91	1	0.542053	0.397857
ZINC000493204343	-63.91	1	6.1608	2.64429
ZINC000564471621	-63.91	0	2.61902	1.35546
ZINC000626433159	-63.91	0	10.4699	5.59528
ZINC000265738616	-63.91	1	2.27832	0.616101
ZINC000131555915	-63.9	0	1.91234	1.16226
ZINC000345928153	-63.9	0	8.35551	4.53429
ZINC000358789280	-63.9	0	4.49862	1.35539
ZINC000560268239	-63.9	1	2.33134	1.26217
ZINC000599310911	-63.9	0	2.35541	1.88133
ZINC000068920681	-63.89	0	5.92138	2.38973
ZINC000543431292	-63.87	0	5.41265	1.32168
ZINC000362128724	-63.85	1	4.5724	1.62363
ZINC000112717206	-63.83	0	1.04275	0.659047
ZINC000518842964	-63.82	1	3.11409	2.84593
ZINC000271618372	-63.79	0	3.41938	1.15714
ZINC000162663443	-63.77	0	0.618859	0.576654
ZINC000629994563	-63.76	0	7.46192	1.87947
ZINC000423276506	-63.74	0	2.79761	1.25945
ZINC000594232893	-63.7	1	0.926189	0.624415
ZINC000481348051	-63.69	0	2.67714	1.50312
ZINC000361363076	-63.68	0	4.54905	2.12099
ZINC000162847633	-61	0	5.37134	2.40967
ZINC000278933042	-61	1	5.62233	2.8509
ZINC000300952679	-61	0	4.38164	2.14005
ZINC000349908169	-61	0	3.702	1.16341
ZINC000355163361	-61	0	5.66613	1.22619
ZINC000364862581	-61	0	0.771149	0.32701
ZINC000367568545	-61	0	4.08686	1.8493
ZINC000373209847	-61	0	0.805594	0.70495
ZINC000424406638	-61	0	0.944297	0.897513
ZINC000449156693	-61	1	4.27863	2.61143
ZINC000484629121	-61	1	2.21326	1.22265
ZINC000569143155	-61	0	2.49821	1.2832
ZINC000581277232	-61	0	1.8276	0.546683
ZINC000602819835	-61	0	2.4652	1.48855
ZINC000644617010	-61	0	5.70411	1.51735
ZINC000672709877	-61	0	3.88788	2.08301
ZINC000599506959	-61	0	6.51553	3.54537
ZINC000102930897	-60.99	0	6.39095	2.85109
ZINC000248909028	-60.99	0	1.75899	0.687039
ZINC000340892636	-60.99	0	4.29995	1.67697
ZINC000363554822	-60.99	0	4.0182	2.25112
ZINC000418270293	-60.99	0	6.30677	1.84967
ZINC000614859831	-60.99	0	5.75607	1.85018
ZINC000657498570	-60.99	1	3.21321	1.1623
ZINC000662049949	-60.99	0	3.42582	1.57651
ZINC000663449223	-60.99	0	5.4824	1.98373
ZINC000294513981	-60.98	1	5.65518	1.63158
ZINC000329185772	-60.98	0	5.93446	2.36157
ZINC000358506216	-60.98	1	3.04242	1.5029
ZINC000451439685	-60.98	0	3.43423	1.62414
ZINC000488408504	-60.98	0	4.92432	1.51508
ZINC000492588861	-60.98	0	6.22956	2.69469
ZINC000514779500	-60.98	0	4.4589	1.98378
ZINC000520702665	-60.98	0	7.59649	2.13672
ZINC000535008050	-60.98	1	6.99678	2.4979
ZINC000540595123	-60.98	0	9.03632	3.37488
ZINC000567992445	-60.98	1	5.84702	1.62372
ZINC000630510616	-60.98	0	2.71293	1.1851

### Sheet: Table S2
ZINC ID	Docking score	Active	Total strain	Maximum single strain
ZINC000339204163	-93.85	1	4.41035	2.06295
ZINC000530006708	-90.61	0	1.42032	0.875236
ZINC000188308020	-89.82	0	6.76296	2.1365
ZINC000377100407	-85.62	0	1.07469	0.659361
ZINC000184991516	-85.03	1	4.43545	1.6718
ZINC000236718909	-83.59	0	6.98375	2.40868
ZINC000532262331	-82.98	0	3.5678	1.66828
ZINC000170811339	-82.42	1	5.95217	2.38979
ZINC000516056967	-82.36	0	3.9879	1.67226
ZINC000261754704	-82.12	0	6.60516	2.33296
ZINC000376028348	-81.92	0	2.08707	1.87013
ZINC000348426796	-81.3	0	2.76085	1.8015
ZINC000556776229	-80.36	0	2.46172	1.53958
ZINC000292569989	-80.3	0	2.53314	1.08461
ZINC000530153320	-80.15	0	3.45059	2.41135
ZINC000317738578	-79.83	0	4.18023	2.06401
ZINC000564922955	-79.82	0	4.46681	1.67086
ZINC000274934818	-79.54	0	4.33644	2.05656
ZINC000547933290	-79.14	1	2.70888	0.856605
ZINC000533572897	-79.09	0	5.39615	2.33249
ZINC000262057662	-79.08	0	3.75106	1.87033
ZINC000354790912	-78.86	0	4.30256	2.33214
ZINC000554267319	-78.31	0	2.24061	1.46952
ZINC000456896024	-77.27	0	3.81112	1.8703
ZINC000567799508	-75.95	0	3.51737	1.56283
ZINC000516971938	-75.81	0	6.90523	2.64486
ZINC000529222692	-75.52	0	6.1087	3.09608
ZINC000562782506	-74.9	0	2.898	1.67148
ZINC000568740240	-74.76	0	4.97506	1.991
ZINC000529225287	-74.62	0	5.49839	3.096
ZINC000130612584	-74.58	0	6.36053	2.64605
ZINC000569116987	-74.35	0	2.43792	0.872024
ZINC000496791292	-73.93	0	2.88866	1.20591
ZINC000133134031	-73.88	0	3.64631	2.10968
ZINC000530176879	-73.36	0	2.06422	0.965166
ZINC000564926981	-72.91	0	5.1664	2.4385
ZINC000517031398	-72.25	0	3.67148	1.80154
ZINC000526021354	-71.93	0	4.29983	1.72015
ZINC000089541098	-71.66	0	6.04742	1.87253
ZINC000356186752	-71.66	0	1.15748	0.97154
ZINC000171610178	-71.04	1	1.11686	1.11107
ZINC000262274713	-70.89	0	4.08332	2.73886
ZINC000563885498	-70.81	0	4.50361	2.41135
ZINC000436776467	-61.48	0	1.71081	1.11115

### Sheet: Table S3
Target	PDBID	LogAUC_before	Total4.0	Total4.5	Total5.0	Total5.5	Total6.0	Total6.5	Total7.0	Total7.5	Total8.0	Single1.0	Single1.5	Single1.6	Single1.7	Single1.8	Single1.9	Single2.0	Single2.5
AA2AR	3EML	20.21	21.79	21.34	20.6	20.97	21.51	21.01	20.58	20.43	20.11	24.28	21.22	21.15	20.3	20.75	20.34	17.17	19.25
ABL1	2HZI	25.01	28.86	27.13	25.72	26.81	28.46	27.77	26.18	25.51	25.02	13.15	30.02	31.93	33.2	32.85	31.93	31.45	26.6
ACES	1E66	16.09	14.19	12.89	15.42	16.91	15.61	15.61	16.69	16.88	17.06	16.33	10.31	18.77	17.56	16.27	16.29	16.04	16.87
ADA	2E1W	-1.34	-3.42	-3.3	-3.13	-2.24	-2.64	-2.4	-2.19	-2.15	-2.1	5.18	0.74	-4.23	-3.66	-3.28	-2.83	-2.58	-2.27
ADRB2	3NY8	22.06	20.68	21.77	22.23	20.95	21.64	21.72	22.45	22.12	23.36	29.48	22.23	18.38	19.05	19.63	20.26	19.82	22.26
ANDR	2AM9	5.87	6.97	6.68	6.41	6.25	6.33	6.34	6.5	6.47	6.44	9.69	8.9	8.03	7.63	7.29	7	7.12	6.67
CSF1R	3KRJ	19.99	28.92	28.57	29.88	27.44	24.35	23.73	23.11	24.33	23.57	33.29	28.66	27.87	27.75	27.79	26.25	26.62	21.35
CXCR4	3ODU	1.94	0.86	1.54	3.68	3.9	3.57	3.52	2.58	2.23	2.04	-8.29	1.67	2.39	3.43	3.67	3.34	3.4	1.82
DEF	1LRU	-1.9	0.08	-0.36	-0.6	0.09	0.14	1.83	1.3	0.01	-0.31	-3.27	0.97	-2.49	-2.05	-2.16	-3.03	-2.8	-3.22
EGFR	2RGP	14.32	17.58	17.5	16.66	16.08	16.61	16.46	16.07	15.58	15.26	13.35	19.32	18.73	18.38	18.84	18.79	17.97	16.48
FA10	3KL6	36.13	39.78	35.93	34.52	35.35	35.93	37.08	36.88	37.93	37.64	55.49	34.54	33.4	32.9	33.94	31.82	31.9	35.93
FA7	1W7X	33.11	52.59	50.93	47.61	50.35	48.58	44.59	44.45	43.65	42.95	53.26	44.4	39.7	39.36	40.08	43.36	42.92	36.69
FABP4	2NNQ	27.24	11.47	10.05	11.09	16.35	15.76	15.78	15.8	18.48	18.59	-14.5	28.87	29.46	29.65	29.91	10.44	9.92	24.92
FGFR1	3C4F	24.98	33	32.6	29.96	30.26	29.29	28.35	26.94	26.55	26.05	33.25	50.56	50.41	47.9	48.27	45.95	43.63	28.56
FKB1A	1J4H	0.12	8.42	8.51	6.46	6.44	6.06	3.55	2.48	2.14	1.48	12.62	18.39	15.12	12.36	10.06	6.53	1.98	0.52
GLCM	2V3F	11	9.82	9.34	10.5	10.8	11.26	11.68	11.16	11.48	9.99	12.98	3.91	6.22	7.46	8.56	10.48	9.4	10.97
HDAC8	3F07	19.52	18.02	17.08	16.89	16.24	16.56	17.41	18.15	18.41	19.09	15.25	21.37	17.6	14.61	14.76	14.9	13.91	19.6
HIVPR	1XL2	-4.63	0.63	0.44	-0.81	-1.15	-1.45	-1.67	-2.24	-2.77	-2.93	2.01	0.89	-3.54	-2.8	-2.24	-4.21	-4.94	-4.15
HMDH	3CCW	11.93	4.42	3.95	5.15	4.32	5.18	5.36	6.11	8.22	8.75	12.12	1.54	13.54	13.64	13.62	18	19.38	13.6
HS90A	1UYG	14.44	10.77	14.84	14.56	15.08	15.68	14.76	14.24	14.13	15.14	-2.41	-4.89	-5.19	6.14	6.18	19.95	19.97	16.87
ITAL	2ICA	3.32	46.62	48.09	45.92	36.87	23.8	19.62	17.72	13.85	11.49	85.54	14.25	11.35	11.59	10.07	7.52	7.48	6.83
KIT	3G0E	8	10.35	10.79	9.71	9.54	10.18	9.79	9.8	9.4	8.96	6.63	10.47	11.53	11.13	11.63	11.6	13.14	10.83
KITH	2B8T	16.63	4.89	4.81	14.45	16.23	18.71	18.24	17.8	17.49	16.98	-5.7	15	11.06	18.61	18.56	14.95	16.72	15.6
LCK	2OF2	23.4	22.53	23.11	22.89	22.93	22.76	22.58	23.28	23.21	23.39	5.17	25.68	26.56	26.48	26.47	25.56	26.25	24.09
MAPK2	3M2W	31.95	35.78	35.23	32.86	32.7	32.57	32.17	32.02	32.05	32	24.16	32.89	33.26	32.8	34.02	32.77	32.65	31.78
MK01	2OJG	10.68	1.83	2.95	1.67	3.04	3.52	3.87	4.83	4.18	4.03	-11.73	-6.62	0.18	-0.07	-0.28	-0.6	-1.02	3.44
NRAM	1B9V	30.83	40.13	38.83	39.05	39.46	36.51	34.94	34.3	34.15	32.87	44.18	42.28	41.1	40.47	41.62	39.7	40.51	31.95
PARP1	3L3M	20.89	24.3	23.45	23.42	22.92	22.56	22.09	21.79	21.28	21.16	23.23	23.62	26.02	25.84	25.49	23.86	23.44	21.32
PLK1	2OWB	23.35	8.98	8.59	10.06	8.74	8.67	12.08	14.57	13.48	15.11	14.1	10.4	9.98	11.09	10.71	10.48	11.24	13.64
PPARA	2P54	2.44	1.72	0.33	1.34	0.98	1.6	4.24	3.92	3.4	3.26	15.42	6.78	3.72	3.61	3.82	7.71	5.18	3.52
PTN1	2AZR	25.5	38.76	37.46	33.91	29.61	29.57	30.43	28.59	28.41	27.59	13.99	40.25	30.35	31	31.18	33.33	31.77	27.54
PUR2	1NJS	-4	-14.5	-14.5	-14.5	-14.5	-12.36	-4.09	-4.08	-5.35	-5.41	-14.5	-14.5	-6.16	-4.58	-4.53	-4.34	-4.02	-4.11
RENI	3G6Z	11.75	53.22	35.93	35.33	41.53	40.69	34.2	38.82	35	36.07	85.54	61.06	17.08	19.66	20.23	5.71	3.66	11.87
ROCK1	2ETR	21.35	25.18	24.01	23.1	23.07	21.5	21.6	22.25	21.69	22.42	24.31	28.73	24.45	25.56	26.67	27.96	28.21	25.37
SRC	3EL8	4.09	6.61	6.05	4.96	5.35	5.34	4.92	4.38	4.4	4.4	17.82	6.31	5.75	5.9	6.25	6.06	5.44	4.77
THRB	1YPE	20.42	16.22	16.89	17.58	17.75	18.81	19.12	19.3	20.03	19.63	11.63	11.38	12.21	14.37	14.97	15.24	16.2	19.56
TRY1	2AYW	41.16	50.81	52.17	47.49	47.21	48.5	48.96	48.06	47.05	46.67	34	52.1	42.22	40.19	39.79	41.01	41.43	39.96
TRYB1	2ZEC	20.64	40.34	52.33	52.1	48.8	49.96	52.05	40.5	39.65	38.01	46	48.24	42.27	37.91	36.85	35.97	35.64	18.67
UROK	1SQT	53.24	70.81	69.68	69.27	70.54	65.26	62.55	61.89	61.9	59.4	67.76	71.18	68.07	66.24	65.87	63.89	64.83	53.23
XIAP	3HL5	39.54	38.06	39.19	39.05	38.57	40.89	41.77	40.79	40.24	39.61	27.4	35	32.49	34.92	34.39	37.47	37.87	38.52
